# Effects of Inosine-5’-Monophosphate Dehydrogenase (IMPDH/GuaB) Inhibitors on *Borrelia burgdorferi* Growth in Standard and Modified Culture Conditions

**DOI:** 10.1101/2024.09.21.614261

**Authors:** Eric L. Siegel, Connor Rich, Sanchana Saravanan, Patrick Pearson, Guang Xu, Stephen M. Rich

**Affiliations:** Laboratory of Medical Zoology, Department of Microbiology, University of Massachusetts, Amherst, MA, 01002, United States of America; (E.L.S.); (C.R.); (S.S.); (P.P.); (G.X.); New England Centre of Excellence in Vector-borne Disease

**Keywords:** Borrelia burgdorferi, Inosine-5’-Monophosphate Dehydrogenase, GuaB, Lyme disease

## Abstract

*Borrelia burgdorferi*’s Inosine-5’-Monophosphate dehydrogenase (IMPDH, GuaB) is a potential therapeutic target. GuaB is not needed for *B. burgdorferi* survival and replication in standard growth media, therefore our ability to test novel drugs against the whole organism is limited to tests using mammalian hosts. Modifications to standard culture conditions that can induce borreliastatic effects of GuaB inhibitors will enhance our ability to evaluate these inhibitors. This study aimed to evaluate basic modifications to standard growth media that can achieve this objective. Effects of GuaB inhibitors (mycophenolic acid, 6-Chloropurine) were compared in standard Barbour-Stoenner-Kelly-II (BSK-II) medium with BSK-II modified to 60% concentration rabbit serum, using *B. burgdorferi* 5A1. Effects were also evaluated with another BSK-II modification with the direct supplementation of hypoxanthine, adenine, and nicotinamide (75 μM each). In standard BSK-II, neither mycophenolic acid nor 6-Chloropurine riboside affected *B. burgdorferi* growth. An ANOVA showed significant, dose-dependent interactions between culture condition and treatment considering modified growth conditions (F = 4.471, P = 0.001). Mycophenolic acid at 250 μM reduced replication by 48 and 50% (P < 0.001 each). 6-Chloropurine riboside was more effective in both conditions at 250 μM, reducing growth by 64 and 65% (P < 0.001 each). Effects of GuaB inhibitors were shown against whole organism *Borrelia burgdorferi* for the first time. Modification of BSK-II medium with physiologically relevant levels of mammalian serum supports replication and induces GuaB inhibitor-mediated suppression of replication. Effects of 6-Chloropurine riboside were demonstrated for the first time, indicating that B. burgdorferi can salvage and phosphorylate these analogue purine derivatives. These molecules can be manipulated to better inhibit replication. Optimisation will allow the assessment of novel Borrelia-specific IMPDH inhibitor molecules in culture for Lyme disease interventions.

**Highlights:**

- Effects of IMPDH inhibitors are shown against whole organism *Borrelia burgdorferi* for the first time.
- Modification of BSK-II medium with physiologically relevant levels of mammalian serum supports replication and induces IMPDH inhibitor-mediated suppression of replication.
- Effects of 6-Chloropurine riboside are demonstrated for the first time, indicating that *B. burgdorferi* can salvage and phosphorylate these analogue purine derivatives. These molecules can be manipulated to better inhibit replication.
- Optimisation of modified BSK-II will allow the assessment of novel *Borrelia*-specific IMPDH inhibitor molecules in culture for Lyme disease interventions.
