## Supplemental Data for "Effects of Inosine-5’-Monophosphate Dehydrogenase (IMPDH/GuaB) Inhibitors on *Borrelia burgdorferi* Growth in Standard and Modified Culture Conditions"

### Sheet: Tab 1 - Growth in serum
	Serum concentration and source		Cell counts by day
			1	3	6	8	10	13	15
	Sigma 25% Rabbit	Avg	706667	2190000	7463333	28633333	43733333	49333333	42133333
		SD	52493	57155	110855	368179	3219041	1596524	1666000
	Sigma 50% Rabbit	Avg	856667	2673333	20200000	33566667	46133333	23566667
		SD	54365	158395	1363818	1759419	2023748	1065624
	Sigma 75% Rabbit	Avg	743333	2843333	14766667	15300000	15666667	9200000
		SD	81786	213594	939267	535413	654896	707107
	Sigma 95% Rabbit	Avg	606667	1376667	2543333	3733333	4266667	426667
		SD	44969	95336	160069	418994	740870	26247
	Pel-freeze 25% Rabbit	Avg	676667	2750000	2350000	40466667	43100000	41933333	27200000
		SD	23570	187794	160624	1915434	778888	946338	653197
	Pel-freeze 50% Rabbit	Avg	800000	3343333	30966667	44633333	46100000	24633333
		SD	35590	331897	1007748	1575507	1314027	601849
	Pel-freeze 75% Rabbit	Avg	1000000	3530000	10966667	21166667	17466667	14466667
		SD	92736	137356	1161417	1438363	740870	623610
	Pel-freeze 95% Rabbit	Avg	856667	2250000	3633333	963333	453333
		SD	12472	126754	339935	36818	53125

### Sheet: Tab 2 - Growth in IMPDH inhibit
growth	time	drug_group	growth_condition	replicate_id		Condition 1 = BSK-II
190000	1	Control	condition1	1		Condition 2 = 60% Serum
210000	1	Control	condition1	2		Condition = Supplementation of AHN
220000	1	Control	condition1	3
630000	2	Control	condition1	1
850000	2	Control	condition1	2
780000	2	Control	condition1	3
5940000	4	Control	condition1	1
7280000	4	Control	condition1	2
5770000	4	Control	condition1	3
50800000	6	Control	condition1	1
38200000	6	Control	condition1	2
60200000	6	Control	condition1	3
95250000	7	Control	condition1	1
88000000	7	Control	condition1	2
102750000	7	Control	condition1	3
116100000	8	Control	condition1	1
98400000	8	Control	condition1	2
102900000	8	Control	condition1	3
370000	1	250MPA	condition1	1
420000	1	250MPA	condition1	2
340000	1	250MPA	condition1	3
460000	2	250MPA	condition1	1
720000	2	250MPA	condition1	2
580000	2	250MPA	condition1	3
5240000	4	250MPA	condition1	1
5730000	4	250MPA	condition1	2
5800000	4	250MPA	condition1	3
55800000	6	250MPA	condition1	1
61000000	6	250MPA	condition1	2
64100000	6	250MPA	condition1	3
109250000	7	250MPA	condition1	1
105250000	7	250MPA	condition1	2
93750000	7	250MPA	condition1	3
142800000	8	250MPA	condition1	1
150300000	8	250MPA	condition1	2
147600000	8	250MPA	condition1	3
500000	1	250CPR	condition1	1
470000	1	250CPR	condition1	2
440000	1	250CPR	condition1	3
790000	2	250CPR	condition1	1
730000	2	250CPR	condition1	2
810000	2	250CPR	condition1	3
6950000	4	250CPR	condition1	1
6360000	4	250CPR	condition1	2
6280000	4	250CPR	condition1	3
58400000	6	250CPR	condition1	1
46600000	6	250CPR	condition1	2
41440000	6	250CPR	condition1	3
120500000	7	250CPR	condition1	1
115250000	7	250CPR	condition1	2
125000000	7	250CPR	condition1	3
171900000	8	250CPR	condition1	1
162600000	8	250CPR	condition1	2
167700000	8	250CPR	condition1	3
460000	1	125MPA	condition1	1
380000	1	125MPA	condition1	2
430000	1	125MPA	condition1	3
750000	2	125MPA	condition1	1
720000	2	125MPA	condition1	2
780000	2	125MPA	condition1	3
5500000	4	125MPA	condition1	1
5920000	4	125MPA	condition1	2
5690000	4	125MPA	condition1	3
70800000	6	125MPA	condition1	1
41600000	6	125MPA	condition1	2
68660000	6	125MPA	condition1	3
91750000	7	125MPA	condition1	1
92750000	7	125MPA	condition1	2
96000000	7	125MPA	condition1	3
109200000	8	125MPA	condition1	1
104400000	8	125MPA	condition1	2
98700000	8	125MPA	condition1	3
590000	1	125CPR	condition1	1
450000	1	125CPR	condition1	2
490000	1	125CPR	condition1	3
860000	2	125CPR	condition1	1
970000	2	125CPR	condition1	2
910000	2	125CPR	condition1	3
7890000	4	125CPR	condition1	1
7720000	4	125CPR	condition1	2
8280000	4	125CPR	condition1	3
54600000	6	125CPR	condition1	1
58600000	6	125CPR	condition1	2
53200000	6	125CPR	condition1	3
121750000	7	125CPR	condition1	1
128250000	7	125CPR	condition1	2
118250000	7	125CPR	condition1	3
122400000	8	125CPR	condition1	1
125700000	8	125CPR	condition1	2
123600000	8	125CPR	condition1	3
230000	1	Control	condition2	1
280000	1	Control	condition2	2
240000	1	Control	condition2	3
220000	2	Control	condition2	1
140000	2	Control	condition2	2
170000	2	Control	condition2	3
340000	4	Control	condition2	1
300000	4	Control	condition2	2
350000	4	Control	condition2	3
6400000	6	Control	condition2	1
2400000	6	Control	condition2	2
3400000	6	Control	condition2	3
2260000	7	Control	condition2	1
1530000	7	Control	condition2	2
1890000	7	Control	condition2	3
1790000	8	Control	condition2	1
1880000	8	Control	condition2	2
1720000	8	Control	condition2	3
160000	1	250MPA	condition2	1
170000	1	250MPA	condition2	2
190000	1	250MPA	condition2	3
160000	2	250MPA	condition2	1
220000	2	250MPA	condition2	2
180000	2	250MPA	condition2	3
410000	4	250MPA	condition2	1
380000	4	250MPA	condition2	2
480000	4	250MPA	condition2	3
2200000	6	250MPA	condition2	1
1400000	6	250MPA	condition2	2
2800000	6	250MPA	condition2	3
1620000	7	250MPA	condition2	1
1280000	7	250MPA	condition2	2
1470000	7	250MPA	condition2	3
1700000	8	250MPA	condition2	1
2010000	8	250MPA	condition2	2
1940000	8	250MPA	condition2	3
270000	1	250CPR	condition2	1
310000	1	250CPR	condition2	2
330000	1	250CPR	condition2	3
190000	2	250CPR	condition2	1
210000	2	250CPR	condition2	2
260000	2	250CPR	condition2	3
420000	4	250CPR	condition2	1
470000	4	250CPR	condition2	2
290000	4	250CPR	condition2	3
1400000	6	250CPR	condition2	1
1200000	6	250CPR	condition2	2
1800000	6	250CPR	condition2	3
1600000	7	250CPR	condition2	1
1550000	7	250CPR	condition2	2
1790000	7	250CPR	condition2	3
2630000	8	250CPR	condition2	1
2190000	8	250CPR	condition2	2
2230000	8	250CPR	condition2	3
330000	1	125MPA	condition2	1
280000	1	125MPA	condition2	2
290000	1	125MPA	condition2	3
170000	2	125MPA	condition2	1
210000	2	125MPA	condition2	2
250000	2	125MPA	condition2	3
140000	4	125MPA	condition2	1
250000	4	125MPA	condition2	2
530000	4	125MPA	condition2	3
2600000	6	125MPA	condition2	1
2000000	6	125MPA	condition2	2
3000000	6	125MPA	condition2	3
1540000	7	125MPA	condition2	1
1100000	7	125MPA	condition2	2
1360000	7	125MPA	condition2	3
2290000	8	125MPA	condition2	1
2520000	8	125MPA	condition2	2
1850000	8	125MPA	condition2	3
450000	1	125CPR	condition2	1
350000	1	125CPR	condition2	2
260000	1	125CPR	condition2	3
260000	2	125CPR	condition2	1
190000	2	125CPR	condition2	2
200000	2	125CPR	condition2	3
330000	4	125CPR	condition2	1
350000	4	125CPR	condition2	2
270000	4	125CPR	condition2	3
3800000	6	125CPR	condition2	1
5600000	6	125CPR	condition2	2
5000000	6	125CPR	condition2	3
1560000	7	125CPR	condition2	1
1640000	7	125CPR	condition2	2
1420000	7	125CPR	condition2	3
2650000	8	125CPR	condition2	1
2340000	8	125CPR	condition2	2
2180000	8	125CPR	condition2	3
400000	1	Control	condition3	1
360000	1	Control	condition3	2
430000	1	Control	condition3	3
690000	2	Control	condition3	1
730000	2	Control	condition3	2
640000	2	Control	condition3	3
3190000	4	Control	condition3	1
3250000	4	Control	condition3	2
3410000	4	Control	condition3	3
44200000	6	Control	condition3	1
36000000	6	Control	condition3	2
39800000	6	Control	condition3	3
23750000	7	Control	condition3	1
28750000	7	Control	condition3	2
25750000	7	Control	condition3	3
169200000	8	Control	condition3	1
146700000	8	Control	condition3	2
158100000	8	Control	condition3	3
420000	1	250MPA	condition3	1
260000	1	250MPA	condition3	2
470000	1	250MPA	condition3	3
630000	2	250MPA	condition3	1
740000	2	250MPA	condition3	2
610000	2	250MPA	condition3	3
2750000	4	250MPA	condition3	1
3210000	4	250MPA	condition3	2
2920000	4	250MPA	condition3	3
48400000	6	250MPA	condition3	1
86400000	6	250MPA	condition3	2
63800000	6	250MPA	condition3	3
52500000	7	250MPA	condition3	1
41000000	7	250MPA	condition3	2
54750000	7	250MPA	condition3	3
76200000	8	250MPA	condition3	1
78300000	8	250MPA	condition3	2
85800000	8	250MPA	condition3	3
370000	1	250CPR	condition3	1
290000	1	250CPR	condition3	2
340000	1	250CPR	condition3	3
840000	2	250CPR	condition3	1
730000	2	250CPR	condition3	2
790000	2	250CPR	condition3	3
2640000	4	250CPR	condition3	1
2790000	4	250CPR	condition3	2
3520000	4	250CPR	condition3	3
36600000	6	250CPR	condition3	1
16600000	6	250CPR	condition3	2
18600000	6	250CPR	condition3	3
21250000	7	250CPR	condition3	1
19000000	7	250CPR	condition3	2
31000000	7	250CPR	condition3	3
55200000	8	250CPR	condition3	1
51900000	8	250CPR	condition3	2
57300000	8	250CPR	condition3	3
360000	1	125MPA	condition3	1
420000	1	125MPA	condition3	2
310000	1	125MPA	condition3	3
910000	2	125MPA	condition3	1
830000	2	125MPA	condition3	2
650000	2	125MPA	condition3	3
3700000	4	125MPA	condition3	1
3290000	4	125MPA	condition3	2
2930000	4	125MPA	condition3	3
25800000	6	125MPA	condition3	1
29400000	6	125MPA	condition3	2
25800000	6	125MPA	condition3	3
119000000	7	125MPA	condition3	1
125750000	7	125MPA	condition3	2
132750000	7	125MPA	condition3	3
128100000	8	125MPA	condition3	1
158400000	8	125MPA	condition3	2
146700000	8	125MPA	condition3	3
410000	1	125CPR	condition3	1
380000	1	125CPR	condition3	2
340000	1	125CPR	condition3	3
930000	2	125CPR	condition3	1
740000	2	125CPR	condition3	2
690000	2	125CPR	condition3	3
4260000	4	125CPR	condition3	1
4100000	4	125CPR	condition3	2
4070000	4	125CPR	condition3	3
40400000	6	125CPR	condition3	1
54600000	6	125CPR	condition3	2
43800000	6	125CPR	condition3	3
66500000	7	125CPR	condition3	1
64750000	7	125CPR	condition3	2
66250000	7	125CPR	condition3	3
110100000	8	125CPR	condition3	1
106800000	8	125CPR	condition3	2
114800000	8	125CPR	condition3	3
